# Anti-Bat Ultrasound Production in Moths is Globally and Phylogenetically Widespread

**DOI:** 10.1101/2021.09.20.460855

**Authors:** JR Barber, D Plotkin, JJ Rubin, NT Homziak, BC Leavell, P Houlihan, KA Miner, JW Breinholt, B Quirk-Royal, PS Padrón, M Nunez, AY Kawahara

## Abstract

Warning signals are well known in the visual system, but rare in other modalities. Some moths produce ultrasonic sounds to warn bats of noxious taste or to mimic unpalatable models. Here we report results from a long-term study across the globe, assaying moth response to playback of bat echolocation. We tested 252 genera, spanning most families of large-bodied moths, and outline anti-bat ultrasound production in 52 genera, with eight new subfamily origins described. Based on acoustic analysis of ultrasonic emissions and palatability experiments with bats, it seems that acoustic warning and mimicry are the *raison d’etre* for sound production in most moths. However, some moths use high-density ultrasound capable of jamming bat sonar. In fact, we find preliminary evidence of independent origins of sonar jamming in at least six subfamilies. Palatability data indicates that jamming and warning are not mutually exclusive strategies. To explore the possible organization of anti-bat warning sounds into acoustic mimicry rings, we intensively studied a community of moths in Ecuador and found five distinct acoustic clusters using machine learning algorithms. While these data represent an early understanding of acoustic aposematism and mimicry across this megadiverse insect order, it is likely that ultrasonically-signaling moths comprise one of the largest mimicry complexes on earth.
