## Supplementary material for "Anti-Bat Ultrasound Production in Moths is Globally and Phylogenetically Widespread": .zip file of supplementary tables: DatasetS1.xls

### Sheet: Sheet1
Dataset S1. List of Lepidoptera genera tested for ultrasound production in this study. Asterisks indicate that ultrasound was observed, but was determined to not be in direct response to a stimulus. List of Lepidoptera genera tested for anti-bat ultrasound production in this study. Asterisks indicate that ultrasound was observed, but was determined to not be in direct response to a stimulus. The …
Superfamily	Family	Subfamily	Tribe	Subtribe	Genus	Responds to tactile stimuli	Responds to bat calls
Bombycoidea	Apatelodidae				Apatelodes	No	No
Bombycoidea	Apatelodidae				Zanola	No	No
Bombycoidea	Bombycidae	Epiinae			Anticla	No	No
Bombycoidea	Bombycidae	Epiinae			Epia	No	No
Bombycoidea	Bombycidae	Epiinae			Quentalia	No	No
Bombycoidea	Eupterotidae	Striphnopteryginae			Phiala	No	No
Bombycoidea	Saturniidae	Arsenurinae	Arsenurini		Arsenura	No	No
Bombycoidea	Saturniidae	Arsenurinae	Arsenurini		Paradaemonia	No	No
Bombycoidea	Saturniidae	Arsenurinae	Arsenurini		Rhescyntis	No	No
Bombycoidea	Saturniidae	Arsenurinae	Arsenurini		Titaea	No	No
Bombycoidea	Saturniidae	Ceratocampinae			Citheronia	No	No
Bombycoidea	Saturniidae	Ceratocampinae			Citioica	No	No
Bombycoidea	Saturniidae	Ceratocampinae			Eacles	No	No
Bombycoidea	Saturniidae	Ceratocampinae			Othorene	No	No
Bombycoidea	Saturniidae	Ceratocampinae			Ptiloscola	No	No
Bombycoidea	Saturniidae	Ceratocampinae			Rachesa	No	No
Bombycoidea	Saturniidae	Ceratocampinae			Schausiella	No	No
Bombycoidea	Saturniidae	Ceratocampinae			Syssphinx	No	No
Bombycoidea	Saturniidae	Hemileucinae	Hemileucini		Automeris	No	No
Bombycoidea	Saturniidae	Hemileucinae	Hemileucini		Dirphia	No	No
Bombycoidea	Saturniidae	Hemileucinae	Hemileucini		Gamelia	No	No
Bombycoidea	Saturniidae	Hemileucinae	Hemileucini		Hylesia	No	No
Bombycoidea	Saturniidae	Hemileucinae	Hemileucini		Leucanella	No	No
Bombycoidea	Saturniidae	Hemileucinae	Hemileucini		Lonomia	No	No
Bombycoidea	Saturniidae	Hemileucinae	Hemileucini		Molippa	No	No
Bombycoidea	Saturniidae	Hemileucinae	Hemileucini		Periga	No	No
Bombycoidea	Saturniidae	Hemileucinae	Hemileucini		Pseudautomeris	No	No
Bombycoidea	Saturniidae	Hemileucinae	Hemileucini		Pseudodirphia	No	No
Bombycoidea	Saturniidae	Oxyteninae			Oxytenis	No	No
Bombycoidea	Saturniidae	Oxyteninae			Therinia	No	No
Bombycoidea	Saturniidae	Saturniinae	Attacini		Rothschildia	No	No
Bombycoidea	Saturniidae	Saturniinae	Bunaeini		Cirina	No	No
Bombycoidea	Saturniidae	Saturniinae	Bunaeini		Gonimbrasia	No	No
Bombycoidea	Saturniidae	Saturniinae	Bunaeini		Gynanisa	No	No
Bombycoidea	Saturniidae	Saturniinae	Bunaeini		Heniocha	No	No
Bombycoidea	Saturniidae	Saturniinae	Bunaeini		Pseudobunaea	No	No
Bombycoidea	Saturniidae	Saturniinae	Micragonini		Holocerina	No	No
Bombycoidea	Saturniidae	Saturniinae	Saturniini		Argema	No	No
Bombycoidea	Saturniidae	Saturniinae	Saturniini		Copaxa	No	No
Bombycoidea	Saturniidae	Saturniinae	Urotini		Pselaphelia	No	No
Bombycoidea	Sphingidae	Macroglossinae	Dilophonotini	Dilophonotina	Callionima	Yes	No
Bombycoidea	Sphingidae	Macroglossinae	Dilophonotini	Dilophonotina	Erinnyis	No	No
Bombycoidea	Sphingidae	Macroglossinae	Dilophonotini	Dilophonotina	Hemeroplanes	No	No
Bombycoidea	Sphingidae	Macroglossinae	Dilophonotini	Dilophonotina	Isognathus	No	No
Bombycoidea	Sphingidae	Macroglossinae	Dilophonotini	Dilophonotina	Madoryx	No	No
Bombycoidea	Sphingidae	Macroglossinae	Dilophonotini	Dilophonotina	Nyceryx	No	No
Bombycoidea	Sphingidae	Macroglossinae	Dilophonotini	Dilophonotina	Pachylia	No	No
Bombycoidea	Sphingidae	Macroglossinae	Dilophonotini	Dilophonotina	Perigonia	No	No
Bombycoidea	Sphingidae	Macroglossinae	Dilophonotini	Philampelina	Amphion	No	No
Bombycoidea	Sphingidae	Macroglossinae	Dilophonotini	Philampelina	Cautethia	No	No
Bombycoidea	Sphingidae	Macroglossinae	Dilophonotini	Philampelina	Enyo	No	No
Bombycoidea	Sphingidae	Macroglossinae	Dilophonotini	Philampelina	Eumorpha	No	No
Bombycoidea	Sphingidae	Macroglossinae	Hemarini		Hemaris	No	No
Bombycoidea	Sphingidae	Macroglossinae	Macroglossini	Acosmerygina	Acosmeryx	Yes	No
Bombycoidea	Sphingidae	Macroglossinae	Macroglossini	Choerocampina	Cechenena	Yes	Yes
Bombycoidea	Sphingidae	Macroglossinae	Macroglossini	Choerocampina	Cechetra	Yes	Yes
Bombycoidea	Sphingidae	Macroglossinae	Macroglossini	Choerocampina	Hippotion	Yes	Yes
Bombycoidea	Sphingidae	Macroglossinae	Macroglossini	Choerocampina	Hyles	No	No
Bombycoidea	Sphingidae	Macroglossinae	Macroglossini	Choerocampina	Theretra	Yes	Yes
Bombycoidea	Sphingidae	Macroglossinae	Macroglossini	Choerocampina	Xylophanes	Yes	Yes
Bombycoidea	Sphingidae	Macroglossinae	Macroglossini	Clarinina	Ampelophaga	Yes	No
Bombycoidea	Sphingidae	Macroglossinae	Macroglossini	Clarinina	Darapsa	Yes	No
Bombycoidea	Sphingidae	Macroglossinae	Macroglossini	Clarinina	Elibia	Yes	No
Bombycoidea	Sphingidae	Macroglossinae	Macroglossini	Clarinina	Enpinanga	Yes	No
Bombycoidea	Sphingidae	Macroglossinae	Macroglossini	Macroglossina	Daphnis	Yes	No
Bombycoidea	Sphingidae	Macroglossinae	Macroglossini	Macroglossina	Macroglossum	No	No
Bombycoidea	Sphingidae	Macroglossinae	Macroglossini		Eupanacra	Yes	Yes
Bombycoidea	Sphingidae	Smerinthinae	Ambulycini		Adhemarius	Yes	No
Bombycoidea	Sphingidae	Smerinthinae	Ambulycini		Ambulyx	Yes	No
Bombycoidea	Sphingidae	Smerinthinae	Ambulycini		Amplypterus	Yes	No
Bombycoidea	Sphingidae	Smerinthinae	Ambulycini		Protambulyx	Yes	No
Bombycoidea	Sphingidae	Smerinthinae	Leucophlebiini		Afroclanis	No	No
Bombycoidea	Sphingidae	Smerinthinae	Leucophlebiini		Clanis	No	No
Bombycoidea	Sphingidae	Smerinthinae	Leucophlebiini		Neoclanis	No	No
Bombycoidea	Sphingidae	Smerinthinae	Sichiini		Daphnusa	No	No
Bombycoidea	Sphingidae	Smerinthinae	Sichiini		Likoma	No	No
Bombycoidea	Sphingidae	Smerinthinae	Sichiini		Marumba	No	No
Bombycoidea	Sphingidae	Smerinthinae	Smerinthini		Pachysphinx	No	No
Bombycoidea	Sphingidae	Smerinthinae	Smerinthini		Paonias	No	No
Bombycoidea	Sphingidae	Smerinthinae	Smerinthini		Smerinthus	No	No
Bombycoidea	Sphingidae	Smerinthinae			Falcatula	No	No
Bombycoidea	Sphingidae	Smerinthinae			Platysphinx	No	No
Bombycoidea	Sphingidae	Smerinthinae			Rufoclanis	No	No
Bombycoidea	Sphingidae	Sphinginae	Sphingini	Acherontiina	Acherontia	Yes	No
Bombycoidea	Sphingidae	Sphinginae	Sphingini	Acherontiina	Agrius	No	No
Bombycoidea	Sphingidae	Sphinginae	Sphingini	Acherontiina	Megacorma	Yes	Yes
Bombycoidea	Sphingidae	Sphinginae	Sphingini	Cocytiina	Amphimoea	No	No
Bombycoidea	Sphingidae	Sphinginae	Sphingini	Cocytiina	Cerberonoton	Yes	No
Bombycoidea	Sphingidae	Sphinginae	Sphingini	Cocytiina	Cocytius	No	No
Bombycoidea	Sphingidae	Sphinginae	Sphingini	Psilogramma genus-group	Notonagemia	Yes	Yes
Bombycoidea	Sphingidae	Sphinginae	Sphingini	Psilogramma genus-group	Pantophaea	No	No
Bombycoidea	Sphingidae	Sphinginae	Sphingini	Psilogramma genus-group	Psilogramma	Yes	Yes
Bombycoidea	Sphingidae	Sphinginae	Sphingini	Sphingina	Lintneria	No	No
Bombycoidea	Sphingidae	Sphinginae	Sphingini	Sphingina	Manduca	No	No
Bombycoidea	Sphingidae	Sphinginae	Sphingini	Sphingina	Sphinx	No	No
Bombycoidea	Sphingidae	Sphinginae	Sphingulini		Dolbina	No	No
Cossoidea	Cossidae	Cossulinae			Cossula	No	No
Cossoidea	Cossidae	Hypoptinae			Givira	No	No
Cossoidea	Cossidae	Zeuzerinae			Aethalopteryx	No	No
Cossoidea	Cossidae	Zeuzerinae			Azygophleps	No	No
Cossoidea	Cossidae	Zeuzerinae			Morpheis	No	No
Drepanoidea	Drepanidae	Thyatirinae			Thyatira	No	No
Geometroidea	Geometridae	Ennominae	Azelinini		Pero	No	No
Geometroidea	Geometridae	Ennominae	Baptini		Lomographa	Yes	Yes
Geometroidea	Geometridae	Ennominae	Boarmiini		Bracca	Yes	Yes
Geometroidea	Geometridae	Ennominae	Boarmiini		Epimecis	No	No
Geometroidea	Geometridae	Ennominae	Cassymini		Leuciris	No	No
Geometroidea	Geometridae	Ennominae	Nacophorini		Stegotheca	No	No
Geometroidea	Geometridae	Ennominae	Nephodiini		Dyschoroneura	No	No
Geometroidea	Geometridae	Ennominae	Nephodiini		Nephodia	Yes	Yes
Geometroidea	Geometridae	Ennominae	Nephodiini		Patalene	Yes	Yes
Geometroidea	Geometridae	Ennominae	Ourapterygini		Leucula	Yes	Yes
Geometroidea	Geometridae	Ennominae	Ourapterygini		Melinodes	No	No
Geometroidea	Geometridae	Ennominae	Ourapterygini		Neuromelia	Yes	Yes
Geometroidea	Geometridae	Ennominae	Ourapterygini		Oxydia	No	No
Geometroidea	Geometridae	Ennominae	Ourapterygini		Simena	No	No
Geometroidea	Geometridae	Ennominae			Pantherodes	Yes	Yes
Geometroidea	Geometridae	Ennominae			Phyle	No	No
Geometroidea	Geometridae	Ennominae			Sericoptera	No	No
Geometroidea	Geometridae	Geometrinae	Hemitheini		Oospila	No	No
Geometroidea	Geometridae	Geometrinae	Hemitheini		Thalassodes	No	No
Geometroidea	Geometridae	Geometrinae	Nemoriini		Chavarriella	No	No
Geometroidea	Geometridae	Geometrinae	Nemoriini		Nemoria	No	No
Geometroidea	Geometridae	Geometrinae	Nemoriini		Phrudocentra	No	No
Geometroidea	Geometridae	Larentiinae	Lobophorini		Dyspteris	No	No
Geometroidea	Geometridae	Larentiinae			Hagnagora	No	No
Geometroidea	Sematuridae	Sematurinae			Homidiana	No	No
Geometroidea	Sematuridae	Sematurinae			Mania	No	No
Geometroidea	Uraniidae	Epipleminae			Epiplema	No	No
Hepialoidea	Hepialidae				Dalaca	No	No
Hyblaeoidea	Hyblaeidae				Hyblaea	No	No
Lasiocampoidea	Lasiocampidae	Lasiocampinae			Eucraera	No	No
Lasiocampoidea	Lasiocampidae	Lasiocampinae			Trichopisthia	No	No
Lasiocampoidea	Lasiocampidae	Macromphaliinae			Euglyphis	No	No
Lasiocampoidea	Lasiocampidae	Macromphaliinae			Nesara	No	No
Lasiocampoidea	Lasiocampidae	Poecilocampinae			Artace	No	No
Mimallonoidea	Mimallonidae	Cicinninae	Cicinnini		Cicinnus	No	No
Mimallonoidea	Mimallonidae	Cicinninae	Cicinnini		Isoscella	No	No
Mimallonoidea	Mimallonidae	Cicinninae	Psychocampini		Psychocampa	No	No
Mimallonoidea	Mimallonidae	Lacosominae	Alheitini		Adalgisa	No	No
Mimallonoidea	Mimallonidae	Lacosominae	Alheitini		Thaelia	No	No
Mimallonoidea	Mimallonidae	Lacosominae	Lacosomini		Lacosoma	No	No
Noctuoidea	Erebidae	Aganainae			Asota	Yes	Yes
Noctuoidea	Erebidae	Aganainae			Carpostalagma	Yes	Yes
Noctuoidea	Erebidae	Anobinae			Anoba	No	No
Noctuoidea	Erebidae	Anobinae			Baniana	No	No
Noctuoidea	Erebidae	Anobinae			Plecoptera	No	No
Noctuoidea	Erebidae	Arctiinae	Arctiini	Ctenuchina	Agyrta	Yes	No
Noctuoidea	Erebidae	Arctiinae	Arctiini	Ctenuchina	Heliura	Yes	Yes
Noctuoidea	Erebidae	Arctiinae	Arctiini	Euchromiina	Eucereon	Yes	Yes
Noctuoidea	Erebidae	Arctiinae	Arctiini	Pericopina	Dysschema	No	No
Noctuoidea	Erebidae	Arctiinae	Arctiini	Pericopina	Hyalurga	No	No
Noctuoidea	Erebidae	Arctiinae	Arctiini	Phaegopterina	Araeomolis	Yes	Yes
Noctuoidea	Erebidae	Arctiinae	Arctiini	Phaegopterina	Bertholdia	Yes	Yes
Noctuoidea	Erebidae	Arctiinae	Arctiini	Phaegopterina	Cratoplastis	Yes	Yes
Noctuoidea	Erebidae	Arctiinae	Arctiini	Phaegopterina	Dialeucias	Yes	Yes
Noctuoidea	Erebidae	Arctiinae	Arctiini	Phaegopterina	Ernassa	Yes	No
Noctuoidea	Erebidae	Arctiinae	Arctiini	Phaegopterina	Evius	Yes	Yes
Noctuoidea	Erebidae	Arctiinae	Arctiini	Phaegopterina	Halysidota	Yes	Yes
Noctuoidea	Erebidae	Arctiinae	Arctiini	Phaegopterina	Hyperthaema	Yes	Yes
Noctuoidea	Erebidae	Arctiinae	Arctiini	Phaegopterina	Hyponerita	Yes	Yes
Noctuoidea	Erebidae	Arctiinae	Arctiini	Phaegopterina	Idalus	Yes	Yes
Noctuoidea	Erebidae	Arctiinae	Arctiini	Phaegopterina	Ischnognatha	Yes	Yes
Noctuoidea	Erebidae	Arctiinae	Arctiini	Phaegopterina	Machaeraptenus	Yes	Yes
Noctuoidea	Erebidae	Arctiinae	Arctiini	Phaegopterina	Melese	Yes	Yes
Noctuoidea	Erebidae	Arctiinae	Arctiini	Phaegopterina	Opharus	Yes	Yes
Noctuoidea	Erebidae	Arctiinae	Arctiini	Phaegopterina	Ordishia	Yes	Yes
Noctuoidea	Erebidae	Arctiinae	Arctiini	Phaegopterina	Ormetica	Yes	Yes
Noctuoidea	Erebidae	Arctiinae	Arctiini	Phaegopterina	Psychophasma	Yes	Yes
Noctuoidea	Erebidae	Arctiinae	Arctiini	Phaegopterina	Rhipha	Yes	Yes
Noctuoidea	Erebidae	Arctiinae	Arctiini	Phaegopterina	Robinsonia	Yes	Yes
Noctuoidea	Erebidae	Arctiinae	Arctiini	Phaegopterina	Scaptius	Yes	Yes
Noctuoidea	Erebidae	Arctiinae	Arctiini	Phaegopterina	Selenarctia	Yes	Yes
Noctuoidea	Erebidae	Arctiinae	Arctiini	Spilosomina	Alpenus	No	No
Noctuoidea	Erebidae	Arctiinae	Arctiini	Spilosomina	Popoudina	No	No
Noctuoidea	Erebidae	Arctiinae	Lithosiini	Lithosiina	Agylla	Yes	Yes
Noctuoidea	Erebidae	Calpinae	Calpini		Gonodonta	Yes	Yes
Noctuoidea	Erebidae	Calpinae	Calpini		Oraesia	No	No
Noctuoidea	Erebidae	Erebinae	Erebini		Cyligramma	No	No
Noctuoidea	Erebidae	Erebinae	Euclidiini		Mocis	No	No
Noctuoidea	Erebidae	Erebinae	Euclidiini		Plecopterodes	No	No
Noctuoidea	Erebidae	Erebinae	Focillini		Euclystis	No	No
Noctuoidea	Erebidae	Erebinae	Hypogrammini		Coenipeta	No	No
Noctuoidea	Erebidae	Erebinae	Hypogrammini		Orodesma	Yes	No
Noctuoidea	Erebidae	Erebinae	Omopterini		Zale	No	No
Noctuoidea	Erebidae	Erebinae	Ophiusini		Ophiusa	No	No
Noctuoidea	Erebidae	Erebinae	Pericymini		Pericyma	No	No
Noctuoidea	Erebidae	Erebinae	Pericymini		Sphingomorpha	No	No
Noctuoidea	Erebidae	Erebinae	Poaphilini		Bastilla	Yes	No
Noctuoidea	Erebidae	Erebinae	Thermesiini		Cyclopis	No	No
Noctuoidea	Erebidae	Erebinae	Thermesiini		Hemeroblemma	No	No
Noctuoidea	Erebidae	Erebinae	Thermesiini		Letis	No	No
Noctuoidea	Erebidae	Erebinae	Yriasini		Cymosafia	No	No
Noctuoidea	Erebidae	Erebinae	Yriasini		Metria	No	No
Noctuoidea	Erebidae	Erebinae	Yriasini		Peteroma	Yes	No
Noctuoidea	Erebidae	Eulepidotinae	Eulepidotini		Eulepidotis	No	No
Noctuoidea	Erebidae	Eulepidotinae	Panopodini		Anticarsia	No	No
Noctuoidea	Erebidae	Eulepidotinae	Panopodini		Metallata	No	No
Noctuoidea	Erebidae	Hypeninae			Hypena	No	No
Noctuoidea	Erebidae	Hypocalinae			Goniapteryx	Yes	Yes
Noctuoidea	Erebidae	Hypocalinae			Hypocala	No	No
Noctuoidea	Erebidae	Lymantriinae	Arctornithini		Arctornis	Yes	Yes
Noctuoidea	Erebidae	Lymantriinae	Lymantriini		Caviria	No	No
Noctuoidea	Erebidae	Lymantriinae	Lymantriini		Dura	Yes	Yes
Noctuoidea	Erebidae	Lymantriinae	Lymantriini		Lymantria	Yes	Yes
Noctuoidea	Erebidae	Lymantriinae	Lymantriini		Olapa	Yes	Yes
Noctuoidea	Erebidae	Lymantriinae	Lymantriini		Thagona	No	No
Noctuoidea	Erebidae	Lymantriinae	Nygmiini		Euproctis	No	No
Noctuoidea	Erebidae	Lymantriinae	Nygmiini		Nygmia	Yes	Yes
Noctuoidea	Erebidae	Lymantriinae	Orgyiini		Calliteara	Yes	Yes
Noctuoidea	Euteliidae	Euteliinae			Eutelia	No	No
Noctuoidea	Euteliidae	Stictopterinae			Nagara	No	No
Noctuoidea	Noctuidae	Acontiinae	Acontiini		Acontia	No	No
Noctuoidea	Noctuidae	Agaristinae			Agoma	No	No
Noctuoidea	Noctuidae	Dyopsinae	Arcteini		Pararcte	No	No
Noctuoidea	Noctuidae	Dyopsinae			Sosextra	No	No
Noctuoidea	Noctuidae	Noctuinae	Hadenini		Hampsonodes	Yes	No
Noctuoidea	Noctuidae	Noctuinae	Hadenini		Oxythres	Yes	Yes
Noctuoidea	Noctuidae	Noctuinae	Leucaniini		Leucania	No	No
Noctuoidea	Nolidae	Eligminae			Iscadia	No	No
Noctuoidea	Nolidae	Nolinae			Meganola	No	No
Noctuoidea	Notodontidae	Dudusinae	Dudusini		Crinodes	No	No
Noctuoidea	Notodontidae	Hemiceratinae			Hemiceras	No	No
Noctuoidea	Notodontidae	Heterocampinae	Disphragini		Disphragis	No	No
Noctuoidea	Notodontidae	Heterocampinae	Disphragini		Goodgeria	No	No
Noctuoidea	Notodontidae	Heterocampinae	Hapigiini		Hapigia	No	No
Noctuoidea	Notodontidae	Heterocampinae			Hardingia	No	No
Noctuoidea	Notodontidae	Heterocampinae			Naprepa	No	No
Noctuoidea	Notodontidae	Heterocampinae			Rifargia	No	No
Noctuoidea	Notodontidae	Notodontinae	Dicranurini		Cerasana	Yes	No
Noctuoidea	Notodontidae	Nystaleinae			Marthula	Yes	Yes
Noctuoidea	Notodontidae	Phalerinae			Antheua	No	No
Noctuoidea	Notodontidae	Roseminae			Rosema	No	No
Noctuoidea	Notodontidae	Thaumetopoeinae			Anaphe	No	No
Noctuoidea	Notodontidae				Eustema	No	No
Pyraloidea	Crambidae	Spilomelinae			Anarmodia	Yes	No
Pyraloidea	Crambidae	Spilomelinae			Diaphania	Yes	No
Pyraloidea	Crambidae	Spilomelinae			Polygrammodes	No	No
Pyraloidea	Crambidae	Spilomelinae			Siga	No	No
Pyraloidea	Crambidae	Spilomelinae			Stemorrhages	No	No
Pyraloidea	Pyralidae	Chrysauginae			Ramphidium	No	No
Pyraloidea	Pyralidae	Pyralinae			Mittonia	Yes	Yes
Zygaenoidea	Aididae				Aidos	No	No
Zygaenoidea	Dalceridae	Acraginae			Acraga	No*	No*
Zygaenoidea	Limacodidae	Limacodinae			Acharia	No	No
Zygaenoidea	Limacodidae	Limacodinae			Birthama	No	No
Zygaenoidea	Limacodidae	Limacodinae			Latoia	No	No
Zygaenoidea	Limacodidae	Limacodinae			Perola	No	No
Zygaenoidea	Limacodidae	Limacodinae			Scotinochroa	No	No
Zygaenoidea	Limacodidae				Afraltha	No	No
Zygaenoidea	Megalopygidae				Norape	No	No
Zygaenoidea	Megalopygidae				Trosia	No	No
