## Supplementary material for "Anti-Bat Ultrasound Production in Moths is Globally and Phylogenetically Widespread": .zip file of supplementary tables: DatasetS2.xls

### Sheet: DatasetS2
Dataset S2. Subfamily averages of acoustic and palatability data from anti-bat responders. Mean values are followed by standard deviation in parentheses. Total genera tested – number of genera from each subfamily that were tested and were found to produce acoustic responses to bat echolocation sequences; Mean MC DC – mean modulation cycle duty cycle; Mean MC Duration – mean modulation cycle durat…
Family	Subfamily	Total genera tested	Mean MC DC	Mean MC Duration	dB at Dominant Frequency	Mean Dominant Frequency	Bandwidth	Palatability	Total genera offered
Crambidae	Spilomelinae	2	0.82 (±0.15)	49.86 (±8.43)	-73.65 (±8.25)	59.02 (±8.43)	23.37 (± 4.67) - 75.98 (± 7.48)	2.9	2
Dalceridae	Acraginae	1	1.02 (±0.61)	10.72 (±3.69)	-72.27 (±10.56)	54.81 (±3.69)	34.43 (± 0.45) - 96.23 (± 49.41)	0	1
Erebidae	Aganainae	2	14.61 (±11.96)	30.83 (±12.42)	-53.3 (±6.36)	54.1 (±12.42)	33.29 (± 6.12) - 115.71 (± 30.06)	NA	NA
Erebidae	Arctiinae	20	13 (±9.15)	22.7 (±9.90)	-46.39 (±6.07)	57.05 (±9.90)	41.57 (± 11.86) - 84.39 (± 20.81)	0.08	4
Erebidae	Calpinae	1	10.56 (±5.78)	63.63 (±12.34)	-57.67 (±6.97)	81.05 (±12.34)	41.03 (± 6.74) - 139.06 (± 12.88)	6	1
Erebidae	Erebinae	3	8.37 (±6.76)	33.55 (±32.88)	-58.44 (±16.24)	58.53 (±32.88)	38.78 (± 5.41) - 86.04 (± 19.49)	6	1
Erebidae	Hypocalinae	1	0.61	27.65	-51.17	58.05	47.52 - 69.70	NA	NA
Erebidae	Lymantriinae	4	14.40 (±11.42)	38.44 (±13.72)	-55.36 (±7.85)	70.11 (±13.72)	37.95 (± 7.13) - 131.90 (± 21.74)	0.55	2
Geometridae	Ennominae	6	1.10 (±0.94)	42.21 (±10.04)	-60.17 (±10.02)	49.75 (±10.04)	31.07 (± 4.82) - 78.42 (± 11.51)	3.33	3
Noctuidae	Noctuinae	1	3.92 (±4.80)	122.26 (±132.36)	-52.28 (±7.95)	47.35 (±132.36)	27.35 (± 2.88) - 89.19 (± 23.35)	6	1
Notodontidae	Notodontinae	1	2.15	112.42	-75.42	40.35	20.47 - 155.47	NA	NA
Notodontidae	Nystaleinae	1	3.42	36.71	-48.56	60.56	35.10 - 97.025	4	1
Pyralidae	Pyralinae	1	5.64	26.97	-63.9	57.7	43.47 - 159.2	6	1
Sphingidae	Macroglossinae	9	18.51 (±8.67)	108.10 (±27.11)	-55.91 (±4.31)	71.73 (±27.11)	38.46 (± 7.09) - 123.74 (23.86)	5.86	5
Sphingidae	Smerinthinae	4	11.95 (±4.65)	74.13 (±19.93)	-54.08 (±2.15)	62.61 (±19.93)	30.78 (± 7.85) - 122.23 (± 32.82)	6	1
Sphingidae	Sphinginae	4	23.83 (±13.85)	247.16 (±124.48)	-57.61 (±4.64)	61.62 (±124.48)	27.34 (± 14.35) - 95.03 (± 15.81)	6	1
