## Supplementary material for "Anti-Bat Ultrasound Production in Moths is Globally and Phylogenetically Widespread": .zip file of supplementary tables: DatasetS3.xls

### Sheet: Sheet1
Dataset S3. Sources of Lepidoptera photos used in Fig. 1. Numbers in column A correspond to the labeled photos in Fig. S2. All photos obtained from websites are licensed under Creative Commons licenses (see column H). Some subfamilies with ultrasound-producing genera are represented by a photograph of a non-sound producing genus; in these instances, the genus of the non-sound producer is indicate…
#	Family	Subfamily	Ultrasound production in subfamily	Genus (if different from sound producer)	URL	Photographer	Creative Commons license
1	Tortricidae	Tortricinae	No		https://www.flickr.com/photos/andreaskay/34153450806/	Andreas Kay	https://creativecommons.org/licenses/by-nc-sa/2.0/
2	Dalceridae	Acraginae	Yes (but not in response to bats)		https://www.flickr.com/photos/ken-ichi/10769397635/	Ken-ichi Ueda	https://creativecommons.org/licenses/by-nc/2.0/
3	Lycaenidae	Polyommatinae	No		https://www.flickr.com/photos/57402879@N00/291993328/	Brad Smith	https://creativecommons.org/licenses/by-nc/2.0/
4	Pyralidae	Pyralinae	Yes		https://www.inaturalist.org/observations/9639800	'copper'	https://creativecommons.org/licenses/by-nc/4.0/
5	Crambidae	Spilomelinae	Yes		https://www.flickr.com/photos/andreaskay/46387996374/	Andreas Kay	https://creativecommons.org/licenses/by-nc-sa/2.0/
6	Notodontidae	Nystaleinae	Yes	Symmerista	https://www.flickr.com/photos/40563282@N03/35808501201/	Paul Bedell	https://creativecommons.org/licenses/by-nc-sa/2.0/
7	Notodontidae	Notodontinae	Yes	Notodonta	https://www.flickr.com/photos/stray_bird726/16116913312	'云中鸟'	https://creativecommons.org/licenses/by-nc-sa/2.0/
8	Erebidae	Erebinae	Yes		https://www.flickr.com/photos/victor_fazio-iii/28809897225	Victor Fazio	https://creativecommons.org/licenses/by-nc-sa/2.0/
9	Erebidae	Lymantriinae	Yes		https://www.flickr.com/photos/gancw1/30905677263/	'Green Baron Pro'	https://creativecommons.org/licenses/by-nc/2.0/
10	Erebidae	Hypocalinae	Yes	Hypocala	https://www.flickr.com/photos/bettaman/3060872458	Shipher Wu	https://creativecommons.org/licenses/by-nc-sa/2.0/
11	Erebidae	Aganainae	Yes		https://www.flickr.com/photos/victor_fazio-iii/42668776991/	Victor Fazio	https://creativecommons.org/licenses/by-nc-sa/2.0/
12	Noctuidae	Noctuinae	Yes		https://www.flickr.com/photos/andreaskay/26838437579/	Andreas Kay	https://creativecommons.org/licenses/by-nc-sa/2.0/
13	Erebidae	Erebinae	Yes	Catocala	https://www.flickr.com/photos/ricosz/36733298085/	'Ryszard'	https://creativecommons.org/licenses/by-nc/2.0/
14	Erebidae	Calpinae	Yes		https://www.flickr.com/photos/andreaskay/24778122019/	Andreas Kay	https://creativecommons.org/licenses/by-nc-sa/2.0/
15	Erebidae	Arctiinae	Yes		https://www.flickr.com/photos/andreaskay/32084104647	Andreas Kay	https://creativecommons.org/licenses/by-nc-sa/2.0/
15.5	Erebidae	Arctiinae	Yes		https://www.inaturalist.org/photos/60821578	David Cappaert	https://creativecommons.org/licenses/by-nc/4.0/
16	Geometridae	Larentiinae	Yes		https://www.flickr.com/photos/victor_fazio-iii/34767528484/	Victor Fazio	https://creativecommons.org/licenses/by-nc-sa/2.0/
17	Geometridae	Geometrinae	No		N/A	Akito Kawahara	N/A
18	Geometridae	Ennominae	Yes		https://www.flickr.com/photos/andreaskay/7724163212/	Andreas Kay	https://creativecommons.org/licenses/by-nc-sa/2.0/
19	Saturniidae	Saturniinae	No		https://www.flickr.com/photos/wwwssncomphotos/27755482422/	Satish Nikam	https://creativecommons.org/licenses/by-nc-sa/2.0/
20	Sphingidae	Macroglossinae	Yes		https://www.flickr.com/photos/28061028@N07/5203862078/	'Candiru'	Public domain
21	Sphingidae	Sphinginae	Yes	Agrius	https://www.flickr.com/photos/wwwssncomphotos/48072556253/	Satish Nikam	https://creativecommons.org/licenses/by-nc-sa/2.0/
22	Sphingidae	Smerinthinae	Yes		https://www.flickr.com/photos/wwwssncomphotos/49956172231/	Satish Nikam	https://creativecommons.org/licenses/by-nc-sa/2.0/
