## Supplementary material for "Anti-Bat Ultrasound Production in Moths is Globally and Phylogenetically Widespread": .zip file of supplementary tables: DatasetS4.xls

### Sheet: Sheet1
Dataset S4. GenBank IDs for specimens with newly sequenced barcode data. Vouchers for all specimens are deposited at the McGuire Center for Lepidoptera and Biodiversity (MGCL).
Unique ID	Superfamily	Family	Subfamily	Tribe	Genus	Species	Genbank ID
LEP14803	Noctuoidea	Notodontidae	Notodontinae	Dicranurini	Cerasana	anceps
LEP31106	Lasiocampoidea	Lasiocampidae	Lasiocampinae		Eucraera	salammbo
LEP31139	Pyraloidea	Pyralidae	Pyralinae		Mittonia	hampsoni
LEP32631	Noctuoidea	Noctuidae	Agaristinae		Agoma	trimenii
LEP32646	Zygaenoidea	Limacodidae			Afraltha	chionostola
LEP42906	Pyraloidea	Pyralidae	Chrysauginae		Ramphidium	sp.
LEP46191	Mimallonoidea	Mimallonidae	Cicinninae	Cicinnini	Isoscella	ecuadoriana
LEP46283	Noctuoidea	Erebidae	Erebinae	Yriasini	Cymosafia	sp.
LEP49353	Mimallonoidea	Mimallonidae	Lacosominae	Alheitini	Thaelia	anysia
