## Supplementary material for "Anti-Bat Ultrasound Production in Moths is Globally and Phylogenetically Widespread": .zip file of supplementary tables: DatasetS5.xls

### Sheet: DatasetS5
Dataset S5. Character matrix for the ancestral state reconstruction used to study the evolution of anti-bat ultrasound production in Lepidoptera. Character states in each row are represented as probabilities summing to 1. For taxa included in the phylogenetic tree that were not ensonified, an equal probability of 1/3 was assigned to each of the three states, if those taxa were known to have ears.…
Genus	No response	Response to tactile stimuli	Response to bat calls
Acharia	1	0	0
Acherontia	0	1	0
Acontia	1	0	0
Acosmeryx	0	1	0
Acraga	1	0	0
Acrocercops	0.5	0.5	0
Actias	0.333333	0.333333	0.333333
Adalgisa	1	0	0
Adhemarius	0	1	0
Aethalopteryx	1	0	0
Afraltha	1	0	0
Afroclanis	1	0	0
Agoma	1	0	0
Agrius	1	0	0
Agrotis	0.333333	0.333333	0.333333
Agylla	0	0	1
Agyrta	0	1	0
Aidos	1	0	0
Alpenus	1	0	0
Amata	0.333333	0.333333	0.333333
Ambulyx	0	1	0
Ampelophaga	0	1	0
Amphimoea	1	0	0
Amphion	1	0	0
Amphipyra	0.333333	0.333333	0.333333
Amphithera	0.5	0.5	0
Amplypterus	0	1	0
Amyelois	0.333333	0.333333	0.333333
Anaphe	1	0	0
Anarmodia	0	1	0
Anigraea	0.333333	0.333333	0.333333
Anoba	1	0	0
Antaeotricha	0.5	0.5	0
Antheua	1	0	0
Anthocharis	0.5	0.5	0
Anticarsia	1	0	0
Anticla	1	0	0
Apatelodes_pithala	0.5	0.5	0
Apatelodes_satellitia	1	0	0
Araeomolis	0	0	1
Archaeoses	0.5	0.5	0
Arctia	0.333333	0.333333	0.333333
Arctornis	0	0	1
Argema	1	0	0
Arsenura	1	0	0
Artace	1	0	0
Ascia	0.5	0.5	0
Asota	0	0	1
Attacus	0.5	0.5	0
Auriculoceryx	0.333333	0.333333	0.333333
Automeris	1	0	0
Autosticha	0.5	0.5	0
Axia	0.333333	0.333333	0.333333
Azochis	0.5	0.5	0
Azygophleps	1	0	0
Baniana	1	0	0
Bastilla	0	1	0
Bembecia	0.5	0.5	0
Bertholdia	0	0	1
Bicyclus	0.333333	0.333333	0.333333
Birthama	1	0	0
Biston	0.333333	0.333333	0.333333
Bombyx	0.5	0.5	0
Botyodes	0.5	0.5	0
Bracca	0	0	1
Brahmaea	0.5	0.5	0
Bucculatrix	0.5	0.5	0
Calledapteryx	0.333333	0.333333	0.333333
Callionima	0	1	0
Calliteara	0	0	1
Caloptilia	0.5	0.5	0
Calycopis	0.5	0.5	0
Cameraria	0.5	0.5	0
Canaea	0.5	0.5	0
Carpostalagma	0	0	1
Catoptria_falsella	0.333333	0.333333	0.333333
Catoptria_oregonicus	0.333333	0.333333	0.333333
Cautethia	1	0	0
Caviria	1	0	0
Cechenena	0	0	1
Cechetra	0	0	1
Cerasana	0	1	0
Ceratomia	0.5	0.5	0
Cerberonoton	0	1	0
Chavarriella	1	0	0
Chilo	0.333333	0.333333	0.333333
Chlorosea	0.333333	0.333333	0.333333
Cicinnus	1	0	0
Cigaritis	0.5	0.5	0
Cirina	1	0	0
Cirrhochrista	0.333333	0.333333	0.333333
Citheronia	1	0	0
Citioica	1	0	0
Clanis	1	0	0
Cnaphalocrocis	0.333333	0.333333	0.333333
Cocytius	1	0	0
Coenipeta	1	0	0
Colias	0.5	0.5	0
Colla	0.5	0.5	0
Copaxa	1	0	0
Cossula	1	0	0
Cratoplastis	0	0	1
Crinodes	1	0	0
Culama	0.5	0.5	0
Cyclidia	0.333333	0.333333	0.333333
Cyclopis	1	0	0
Cydia	0.5	0.5	0
Cyligramma	1	0	0
Cymosafia	1	0	0
Danaus	0.5	0.5	0
Daphnis	0	1	0
Daphnusa	1	0	0
Darapsa	0	1	0
Demonarosa	0.5	0.5	0
Dendrolimus	0.5	0.5	0
Dialeucias	0	0	1
Diaphania	0	1	0
Dichomeris	0.5	0.5	0
Dirphia	1	0	0
Disphragis	1	0	0
Doa	0.333333	0.333333	0.333333
Dolbina	1	0	0
Dryadaula	0.5	0.5	0
Dura	0	0	1
Dyschoroneura	1	0	0
Dyspteris	1	0	0
Dysschema	1	0	0
Eacles	1	0	0
Ectropis	0.333333	0.333333	0.333333
Elibia	0	1	0
Emmelina	0.5	0.5	0
Enpinanga	0	1	0
Enyo	1	0	0
Epia	1	0	0
Epicopeia	0.5	0.5	0
Epimecis	1	0	0
Epiplema	1	0	0
Erinnyis	1	0	0
Ernassa	0	1	0
Eubaphe	0	0	1
Eucereon	0	0	1
Euclystis	1	0	0
Eucraera	1	0	0
Eudarcia	0.5	0.5	0
Eudocima	0.333333	0.333333	0.333333
Euglyphis	1	0	0
Eulepidotis	1	0	0
Eumorpha	1	0	0
Eupanacra	0	0	1
Euproctis	1	0	0
Eupterote	0.5	0.5	0
Eustema	1	0	0
Eutelia	1	0	0
Evius	0	0	1
Falcatula	1	0	0
Galleria	0.333333	0.333333	0.333333
Gamelia	1	0	0
Ganisa	0.5	0.5	0
Givira	1	0	0
Goniapteryx	0	0	1
Gonimbrasia	1	0	0
Gonodonta	0	0	1
Goodgeria	1	0	0
Grapholita	0.5	0.5	0
Gynanisa	1	0	0
Hagnagora	1	0	0
Halysidota	0	0	1
Hampsonodes	0	1	0
Hapigia	1	0	0
Hardingia	1	0	0
Harmaclona	0.333333	0.333333	0.333333
Hebomoia	0.5	0.5	0
Heliconius	0.5	0.5	0
Helicoverpa	0.333333	0.333333	0.333333
Heliothis	0.333333	0.333333	0.333333
Heliura	0	0	1
Hemaris	1	0	0
Hemeroblemma	1	0	0
Hemerophila	0.5	0.5	0
Hemeroplanes	1	0	0
Hemiargus	0.5	0.5	0
Hemiceras	1	0	0
Hemileuca	0.5	0.5	0
Heniocha	1	0	0
Herpetogramma	0.5	0.5	0
Hippotion	0	0	1
Holocerina	1	0	0
Homidiana	1	0	0
Hyalurga	1	0	0
Hyblaea	1	0	0
Hylephila	0.5	0.5	0
Hyles	1	0	0
Hylesia	1	0	0
Hypena	1	0	0
Hyperthaema	0	0	1
Hypocala	1	0	0
Hyponerita	0	0	1
Hyposmocoma	0.5	0.5	0
Idaea	0.333333	0.333333	0.333333
Idalus	0	0	1
Imma	0.5	0.5	0
Iscadia	1	0	0
Ischnognatha	0	0	1
Isognathus	1	0	0
Isoscella	1	0	0
Junonia	0.5	0.5	0
Lacosoma	1	0	0
Lactura	0.5	0.5	0
Lantanophaga	0.5	0.5	0
Latoia	1	0	0
Lerema	0.5	0.5	0
Letis	1	0	0
Leucanella	1	0	0
Leucania	1	0	0
Leuciris	1	0	0
Leucoptera	0.5	0.5	0
Leucula	0	0	1
Likoma	1	0	0
Lintneria	1	0	0
Lomographa	0	0	1
Lonomia	1	0	0
Lophostethus	0.5	0.5	0
Luehdorfia	0.5	0.5	0
Lymantria_alexandrae	0	0	1
Lymantria_dispar	0.333333	0.333333	0.333333
Lyssa	0.333333	0.333333	0.333333
Macaria	0.333333	0.333333	0.333333
Machaeraptenus	0	0	1
Macrauzata	0.333333	0.333333	0.333333
Macroglossum	1	0	0
Macropoliana	0.333333	0.333333	0.333333
Macrosoma	0.333333	0.333333	0.333333
Madoryx	1	0	0
Manduca_florestan	1	0	0
Manduca_sexta	0.5	0.5	0
Mania	1	0	0
Maniola	0.333333	0.333333	0.333333
Manoba	0.333333	0.333333	0.333333
Marthula	0	0	1
Marumba	1	0	0
Megacorma	0	0	1
Megalopyge	0.5	0.5	0
Meganola	1	0	0
Notonagemia	0	0	1
Megathymus	0.5	0.5	0
Melese	0	0	1
Melinodes	1	0	0
Melitaea	0.5	0.5	0
Menevia	0.5	0.5	0
Metallata	1	0	0
Metria	1	0	0
Mittonia	0	0	1
Mocis	1	0	0
Molippa	1	0	0
Morpheis	1	0	0
Mustilizans	0.5	0.5	0
Mycastor	0.5	0.5	0
Myelobia	0.333333	0.333333	0.333333
Mythimna	0.333333	0.333333	0.333333
Nagara	1	0	0
Naprepa	1	0	0
Nemoria	1	0	0
Neoclanis	1	0	0
Nephodia	0	0	1
Nesara	1	0	0
Neuromelia	0	0	1
Norape	1	0	0
Notoplusia	0.333333	0.333333	0.333333
Nyceryx	1	0	0
Nygmia	0	0	1
Olapa	0	0	1
Oospila	1	0	0
Operophtera	0.333333	0.333333	0.333333
Opharus	0	0	1
Ophiusa	1	0	0
Oraesia	1	0	0
Ordishia	0	0	1
Ormetica	0	0	1
Orodesma	0	1	0
Othorene	1	0	0
Oxydia	1	0	0
Oxytenis	1	0	0
Oxythres	0	0	1
Pachylia_darceta	1	0	0
Pachylia_ficus	1	0	0
Pachysphinx	1	0	0
Pantherodes	0	0	1
Pantographa	0.5	0.5	0
Pantophaea	1	0	0
Paonias	1	0	0
Papilio_glaucus	0.5	0.5	0
Papilio_machaon	0.5	0.5	0
Paradaemonia	1	0	0
Pararcte	1	0	0
Pararge	0.333333	0.333333	0.333333
Parides	0.5	0.5	0
Parum	0.5	0.5	0
Patalene	0	0	1
Pericyma	1	0	0
Periga	1	0	0
Perigonia	1	0	0
Pero	1	0	0
Perola	1	0	0
Peteroma	0	1	0
Phaecasiophora	0.5	0.5	0
Pheosia	0.333333	0.333333	0.333333
Phiala	1	0	0
Philodoria	0.5	0.5	0
Phoebis	0.5	0.5	0
Phostria	0.5	0.5	0
Phragmatobia	0.333333	0.333333	0.333333
Phrudocentra	1	0	0
Phyle	1	0	0
Phyllocnistis	0.5	0.5	0
Phyllodes	0.333333	0.333333	0.333333
Platysphinx	1	0	0
Plecoptera	1	0	0
Plecopterodes	1	0	0
Plodia	0.333333	0.333333	0.333333
Plutella	0.5	0.5	0
Podosesia	0.5	0.5	0
Polygonia	0.5	0.5	0
Polygrammodes	1	0	0
Polyommatus	0.5	0.5	0
Popoudina	1	0	0
Prionoxystus	0.5	0.5	0
Protambulyx	0	1	0
Pselaphelia	1	0	0
Pseudautomeris	1	0	0
Pseudobunaea	1	0	0
Pseudodirphia	1	0	0
Pseudothyatira	0.333333	0.333333	0.333333
Pseudothyris	0.5	0.5	0
Psilocorsis	0.5	0.5	0
Psilogramma	0	0	1
Psychocampa	1	0	0
Psychophasma	0	0	1
Pterodecta	0.5	0.5	0
Pterophorus	0.5	0.5	0
Ptiloscola	1	0	0
Quentalia	1	0	0
Rachesa	1	0	0
Ramphidium	1	0	0
Rhescyntis	1	0	0
Rhipha	0	0	1
Rifargia	1	0	0
Robinsonia	0	0	1
Rosema	1	0	0
Rothschildia	1	0	0
Rufoclanis	1	0	0
Saturnia	0.5	0.5	0
Scaptius	0	0	1
Schausiella	1	0	0
Scotinochroa	1	0	0
Selenarctia	0	0	1
Semomesia	0.5	0.5	0
Sericoptera	1	0	0
Sesamia	0.333333	0.333333	0.333333
Siga	1	0	0
Simena	1	0	0
Smerinthus	1	0	0
Sosextra	1	0	0
Sparagmia	0.5	0.5	0
Sphingomorpha	1	0	0
Sphinx	1	0	0
Spilomela	0.333333	0.333333	0.333333
Spinulata	0.5	0.5	0
Spodoptera_exigua	0.333333	0.333333	0.333333
Spodoptera_frugiperda	0.333333	0.333333	0.333333
Stegotheca	1	0	0
Stemorrhages	1	0	0
Striacosta	0.333333	0.333333	0.333333
Striglina	0.5	0.5	0
Synemon	0.5	0.5	0
Syssphinx	1	0	0
Telchin	0.5	0.5	0
Thaelia	1	0	0
Thagona	1	0	0
Thalassodes	1	0	0
Theretra	0	0	1
Therinia	1	0	0
Thyatira	1	0	0
Thymelicus	0.5	0.5	0
Thyridopteryx	0.5	0.5	0
Tineola	0.5	0.5	0
Titaea	1	0	0
Tolype	0.5	0.5	0
Trichopisthia	1	0	0
Tridrepana	0.333333	0.333333	0.333333
Trosia	1	0	0
Tuta	0.5	0.5	0
Urbanus	0.5	0.5	0
Urodus	0.5	0.5	0
Vitacea	0.5	0.5	0
Xylophanes	0	0	1
Yponomeuta	1	0	0
Zale	1	0	0
Zanola	1	0	0
Zeuzerodes	0.333333	0.333333	0.333333
Zygaena	0.5	0.5	0
