## Supplementary material for "Anti-Bat Ultrasound Production in Moths is Globally and Phylogenetically Widespread": .zip file of supplementary tables: DatasetS6.xls

### Sheet: DatasetS6
Dataset S6. Character matrix for the ancestral state reconstruction used to study the evolution of Lepidoptera ultrasound capable of jamming bat sonar (i.e., ultrasound with a mean duty cycle value of at least 18%). Duty cycle is scored as a binary character. For non-ensonified taxa, an equal probability of 1/2 was assigned to each of the two states (regardless of whether they had ears).
Genus	DC < 18%	DC ≥ 18%
Acharia	1	0
Acontia	1	0
Adalgisa	1	0
Aethalopteryx	1	0
Afraltha	1	0
Afroclanis	1	0
Agoma	1	0
Agrius	1	0
Aidos	1	0
Alpenus	1	0
Amphimoea	1	0
Amphion	1	0
Anaphe	1	0
Anoba	1	0
Antheua	1	0
Anticarsia	1	0
Anticla	1	0
Apatelodes_satellitia	1	0
Argema	1	0
Arsenura	1	0
Artace	1	0
Automeris	1	0
Azygophleps	1	0
Baniana	1	0
Birthama	1	0
Cautethia	1	0
Caviria	1	0
Chavarriella	1	0
Cicinnus	1	0
Cirina	1	0
Citheronia	1	0
Citioica	1	0
Clanis	1	0
Cocytius	1	0
Coenipeta	1	0
Copaxa	1	0
Cossula	1	0
Crinodes	1	0
Cyclopis	1	0
Cyligramma	1	0
Cymosafia	1	0
Daphnusa	1	0
Dirphia	1	0
Disphragis	1	0
Dolbina	1	0
Dyschoroneura	1	0
Dyspteris	1	0
Dysschema	1	0
Eacles	1	0
Enyo	1	0
Epia	1	0
Epimecis	1	0
Epiplema	1	0
Erinnyis	1	0
Euclystis	1	0
Eucraera	1	0
Euglyphis	1	0
Eulepidotis	1	0
Eumorpha	1	0
Euproctis	1	0
Eustema	1	0
Eutelia	1	0
Falcatula	1	0
Gamelia	1	0
Givira	1	0
Gonimbrasia	1	0
Goodgeria	1	0
Gynanisa	1	0
Hagnagora	1	0
Hapigia	1	0
Hardingia	1	0
Hemaris	1	0
Hemeroblemma	1	0
Hemeroplanes	1	0
Hemiceras	1	0
Heniocha	1	0
Holocerina	1	0
Homidiana	1	0
Hyalurga	1	0
Hyblaea	1	0
Hyles	1	0
Hylesia	1	0
Hypena	1	0
Hypocala	1	0
Iscadia	1	0
Isognathus	1	0
Isoscella	1	0
Lacosoma	1	0
Latoia	1	0
Letis	1	0
Leucanella	1	0
Leucania	1	0
Leuciris	1	0
Likoma	1	0
Lintneria	1	0
Lonomia	1	0
Macroglossum	1	0
Madoryx	1	0
Manduca_florestan	1	0
Mania	1	0
Marumba	1	0
Meganola	1	0
Melinodes	1	0
Metallata	1	0
Metria	1	0
Mocis	1	0
Molippa	1	0
Morpheis	1	0
Nagara	1	0
Naprepa	1	0
Nemoria	1	0
Neoclanis	1	0
Nesara	1	0
Norape	1	0
Nyceryx	1	0
Oospila	1	0
Ophiusa	1	0
Oraesia	1	0
Othorene	1	0
Oxydia	1	0
Oxytenis	1	0
Pachylia_darceta	1	0
Pachylia_ficus	1	0
Pachysphinx	1	0
Pantophaea	1	0
Paonias	1	0
Paradaemonia	1	0
Pararcte	1	0
Pericyma	1	0
Periga	1	0
Perigonia	1	0
Pero	1	0
Perola	1	0
Phiala	1	0
Phrudocentra	1	0
Phyle	1	0
Platysphinx	1	0
Plecoptera	1	0
Plecopterodes	1	0
Polygrammodes	1	0
Popoudina	1	0
Pselaphelia	1	0
Pseudautomeris	1	0
Pseudobunaea	1	0
Pseudodirphia	1	0
Psychocampa	1	0
Ptiloscola	1	0
Quentalia	1	0
Rachesa	1	0
Ramphidium	1	0
Rhescyntis	1	0
Rifargia	1	0
Rosema	1	0
Rothschildia	1	0
Rufoclanis	1	0
Schausiella	1	0
Scotinochroa	1	0
Sericoptera	1	0
Siga	1	0
Simena	1	0
Smerinthus	1	0
Sosextra	1	0
Sphingomorpha	1	0
Sphinx	1	0
Stegotheca	1	0
Stemorrhages	1	0
Syssphinx	1	0
Thaelia	1	0
Thagona	1	0
Thalassodes	1	0
Therinia	1	0
Thyatira	1	0
Titaea	1	0
Trichopisthia	1	0
Trosia	1	0
Zale	1	0
Zanola	1	0
Neuromelia	1	0
Nephodia	1	0
Hampsonodes	1	0
Goniapteryx	1	0
Anarmodia	1	0
Lomographa	1	0
Peteroma	1	0
Diaphania	1	0
Acraga	1	0
Pantherodes	1	0
Leucula	1	0
Cerasana	1	0
Olapa	1	0
Yponomeuta	0.5	0.5
Ernassa	1	0
Eubaphe	0.5	0.5
Bracca	1	0
Marthula	1	0
Psychophasma	1	0
Agylla	1	0
Eucereon	1	0
Scaptius	1	0
Mittonia	1	0
Carpostalagma	1	0
Ormetica	1	0
Oxythres	1	0
Dialeucias	1	0
Selenarctia	1	0
Ambulyx	1	0
Protambulyx	1	0
Bastilla	1	0
Gonodonta	1	0
Adhemarius	1	0
Xylophanes	1	0
Lymantria_alexandrae	1	0
Idalus	1	0
Robinsonia	1	0
Arctornis	1	0
Orodesma	1	0
Rhipha	1	0
Evius	1	0
Asota	1	0
Enpinanga	1	0
Ordishia	1	0
Hippotion	0	1
Bertholdia	1	0
Melese	0	1
Notonagemia	0	1
Cechetra	0	1
Amplypterus	0	1
Eupanacra	0	1
Theretra	0	1
Cratoplastis	0	1
Araeomolis	0	1
Cechenena	0	1
Daphnis	0	1
Hyperthaema	0	1
Machaeraptenus	0	1
Psilogramma	0	1
Dura	0	1
Acosmeryx	0	1
Elibia	0	1
Megacorma	0	1
Calliteara	0.5	0.5
Halysidota	0.5	0.5
Heliura	0.5	0.5
Hyponerita	0.5	0.5
Ischnognatha	0.5	0.5
Nygmia	0.5	0.5
Opharus	0.5	0.5
Patalene	0.5	0.5
Acherontia	0.5	0.5
Agyrta	0.5	0.5
Ampelophaga	0.5	0.5
Callionima	0.5	0.5
Cerberonoton	0.5	0.5
Darapsa	0.5	0.5
Macropoliana	0.5	0.5
Acrocercops	0.5	0.5
Actias	0.5	0.5
Agrotis	0.5	0.5
Amata	0.5	0.5
Amphipyra	0.5	0.5
Amyelois	0.5	0.5
Anigraea	0.5	0.5
Arctia	0.5	0.5
Auriculoceryx	0.5	0.5
Axia	0.5	0.5
Bicyclus	0.5	0.5
Biston	0.5	0.5
Calledapteryx	0.5	0.5
Catoptria_falsella	0.5	0.5
Catoptria_oregonicus	0.5	0.5
Chilo	0.5	0.5
Chlorosea	0.5	0.5
Cirrhochrista	0.5	0.5
Cnaphalocrocis	0.5	0.5
Cyclidia	0.5	0.5
Doa	0.5	0.5
Ectropis	0.5	0.5
Eudocima	0.5	0.5
Galleria	0.5	0.5
Harmaclona	0.5	0.5
Helicoverpa	0.5	0.5
Heliothis	0.5	0.5
Idaea	0.5	0.5
Lymantria_dispar	0.5	0.5
Lyssa	0.5	0.5
Macaria	0.5	0.5
Macrauzata	0.5	0.5
Macrosoma	0.5	0.5
Maniola	0.5	0.5
Manoba	0.5	0.5
Myelobia	0.5	0.5
Mythimna	0.5	0.5
Notoplusia	0.5	0.5
Operophtera	0.5	0.5
Pararge	0.5	0.5
Pheosia	0.5	0.5
Phragmatobia	0.5	0.5
Phyllodes	0.5	0.5
Plodia	0.5	0.5
Pseudothyatira	0.5	0.5
Sesamia	0.5	0.5
Spilomela	0.5	0.5
Spodoptera_exigua	0.5	0.5
Spodoptera_frugiperda	0.5	0.5
Striacosta	0.5	0.5
Tridrepana	0.5	0.5
Zeuzerodes	0.5	0.5
Amphithera	0.5	0.5
Antaeotricha	0.5	0.5
Anthocharis	0.5	0.5
Apatelodes_pithala	0.5	0.5
Archaeoses	0.5	0.5
Ascia	0.5	0.5
Attacus	0.5	0.5
Autosticha	0.5	0.5
Azochis	0.5	0.5
Bembecia	0.5	0.5
Bombyx	0.5	0.5
Botyodes	0.5	0.5
Brahmaea	0.5	0.5
Bucculatrix	0.5	0.5
Caloptilia	0.5	0.5
Calycopis	0.5	0.5
Cameraria	0.5	0.5
Canaea	0.5	0.5
Ceratomia	0.5	0.5
Cigaritis	0.5	0.5
Colias	0.5	0.5
Colla	0.5	0.5
Culama	0.5	0.5
Cydia	0.5	0.5
Danaus	0.5	0.5
Demonarosa	0.5	0.5
Dendrolimus	0.5	0.5
Dichomeris	0.5	0.5
Dryadaula	0.5	0.5
Emmelina	0.5	0.5
Epicopeia	0.5	0.5
Eudarcia	0.5	0.5
Eupterote	0.5	0.5
Ganisa	0.5	0.5
Grapholita	0.5	0.5
Hebomoia	0.5	0.5
Heliconius	0.5	0.5
Hemerophila	0.5	0.5
Hemiargus	0.5	0.5
Hemileuca	0.5	0.5
Herpetogramma	0.5	0.5
Hylephila	0.5	0.5
Hyposmocoma	0.5	0.5
Imma	0.5	0.5
Junonia	0.5	0.5
Lactura	0.5	0.5
Lantanophaga	0.5	0.5
Lerema	0.5	0.5
Leucoptera	0.5	0.5
Lophostethus	0.5	0.5
Luehdorfia	0.5	0.5
Manduca_sexta	0.5	0.5
Megalopyge	0.5	0.5
Megathymus	0.5	0.5
Melitaea	0.5	0.5
Menevia	0.5	0.5
Mustilizans	0.5	0.5
Mycastor	0.5	0.5
Pantographa	0.5	0.5
Papilio_machaon	0.5	0.5
Papilio_glaucus	0.5	0.5
Parides	0.5	0.5
Parum	0.5	0.5
Phaecasiophora	0.5	0.5
Philodoria	0.5	0.5
Phoebis	0.5	0.5
Phostria	0.5	0.5
Phyllocnistis	0.5	0.5
Plutella	0.5	0.5
Podosesia	0.5	0.5
Polygonia	0.5	0.5
Polyommatus	0.5	0.5
Prionoxystus	0.5	0.5
Pseudothyris	0.5	0.5
Psilocorsis	0.5	0.5
Pterodecta	0.5	0.5
Pterophorus	0.5	0.5
Saturnia	0.5	0.5
Semomesia	0.5	0.5
Sparagmia	0.5	0.5
Spinulata	0.5	0.5
Striglina	0.5	0.5
Synemon	0.5	0.5
Telchin	0.5	0.5
Thymelicus	0.5	0.5
Thyridopteryx	0.5	0.5
Tineola	0.5	0.5
Tolype	0.5	0.5
Tuta	0.5	0.5
Urbanus	0.5	0.5
Urodus	0.5	0.5
Vitacea	0.5	0.5
Zygaena	0.5	0.5
