## Supplementary material for "Anti-Bat Ultrasound Production in Moths is Globally and Phylogenetically Widespread": .zip file of supplementary tables: DatasetS7.xls

### Sheet: DatasetS7
Dataset S7. Character matrix for the ancestral state reconstruction used to study the evolution of Lepidoptera ultrasound capable of jamming bat sonar (i.e., ultrasound with a mean duty cycle value of at least 18%). Duty cycle is scored as a continuous character.
Genus	Mean Duty Cycle
Acharia	0
Acontia	0
Acosmeryx	34.4462
Acraga	1.44989
Adalgisa	0
Adhemarius	11.8171
Aethalopteryx	0
Afraltha	0
Afroclanis	0
Agoma	0
Agrius	0
Agylla	6.8911
Aidos	0
Alpenus	0
Ambulyx	9.5
Amphimoea	0
Amphion	0
Amplypterus	21.2159
Anaphe	0
Anarmodia	0.711917
Anoba	0
Antheua	0
Anticarsia	0
Anticla	0
Apatelodes_satellitia	0
Araeomolis	24.6133
Arctornis	16.9612
Argema	0
Arsenura	0
Artace	0
Asota	29.0113
Automeris	0
Azygophleps	0
Baniana	0
Bastilla	10.274
Bertholdia	15.3947
Birthama	0
Bracca	3.07533
Carpostalagma	6.59389
Cautethia	0
Caviria	0
Cechenena	27
Cechetra	19.3
Cerasana	2.15017
Chavarriella	0
Cicinnus	0
Cirina	0
Citheronia	0
Citioica	0
Clanis	0
Cocytius	0
Coenipeta	0
Copaxa	0
Cossula	0
Cratoplastis	22.7175
Crinodes	0
Cyclopis	0
Cyligramma	0
Cymosafia	0
Daphnis	27.9
Daphnusa	0
Dialeucias	7.78
Diaphania	0.923
Dirphia	0
Disphragis	0
Dolbina	0
Dura	32.1242
Dyschoroneura	0
Dyspteris	0
Dysschema	0
Eacles	0
Elibia	36.7
Enpinanga	17.4
Enyo	0
Epia	0
Epimecis	0
Epiplema	0
Erinnyis	0
Ernassa	2.96583
Eucereon	5.15867
Euclystis	0
Eucraera	0
Euglyphis	0
Eulepidotis	0
Eumorpha	0
Eupanacra	24.2963
Euproctis	0
Eustema	0
Eutelia	0
Evius	16.0542
Falcatula	0
Gamelia	0
Givira	0
Goniapteryx	0.6085
Gonimbrasia	0
Gonodonta	19.561
Goodgeria	0
Gynanisa	0
Hagnagora	0
Hampsonodes	0.530208
Hapigia	0
Hardingia	0
Hemaris	0
Hemeroblemma	0
Hemeroplanes	0
Hemiceras	0
Heniocha	0
Hippotion	18.1
Holocerina	0
Homidiana	0
Hyalurga	0
Hyblaea	0
Hyles	0
Hylesia	0
Hypena	0
Hyperthaema	28.2508
Hypocala	0
Idalus	17.7392
Iscadia	0
Isognathus	0
Isoscella	0
Lacosoma	0
Latoia	0
Letis	0
Leucanella	0
Leucania	0
Leuciris	0
Leucula	1.25225
Likoma	0
Lintneria	0
Lomographa	0.778
Lonomia	0
Lymantria_alexandrae	11.2103
Machaeraptenus	30.0075
Macroglossum	0
Madoryx	0
Manduca_florestan	0
Mania	0
Marthula	3.41579
Marumba	0
Megacorma	37.229
Meganola	0
Melese	33.5533
Melinodes	0
Metallata	0
Metria	0
Mittonia	5.64333
Mocis	0
Molippa	0
Morpheis	0
Nagara	0
Naprepa	0
Nemoria	0
Neoclanis	0
Nephodia	0.512625
Nesara	0
Neuromelia	0.3325
Norape	0
Notonagemia	19.0072
Nyceryx	0
Olapa	2.63675
Oospila	0
Ophiusa	0
Oraesia	0
Ordishia	26.8733
Ormetica	12.8808
Orodesma	13.969
Othorene	0
Oxydia	0
Oxytenis	0
Oxythres	7.31278
Pachylia_darceta	0
Pachylia_ficus	0
Pachysphinx	0
Pantherodes	1.20417
Pantophaea	0
Paonias	0
Paradaemonia	0
Pararcte	0
Pericyma	0
Periga	0
Perigonia	0
Pero	0
Perola	0
Peteroma	0.858292
Phiala	0
Phrudocentra	0
Phyle	0
Platysphinx	0
Plecoptera	0
Plecopterodes	0
Polygrammodes	0
Popoudina	0
Protambulyx	10.6151
Pselaphelia	0
Pseudautomeris	0
Pseudobunaea	0
Pseudodirphia	0
Psilogramma	31.5358
Psychocampa	0
Psychophasma	3.69989
Ptiloscola	0
Quentalia	0
Rachesa	0
Ramphidium	0
Rhescyntis	0
Rhipha	15.3945
Rifargia	0
Robinsonia	24.337
Rosema	0
Rothschildia	0
Rufoclanis	0
Scaptius	5.24567
Schausiella	0
Scotinochroa	0
Selenarctia	7.99617
Sericoptera	0
Siga	0
Simena	0
Smerinthus	0
Sosextra	0
Sphingomorpha	0
Sphinx	0
Stegotheca	0
Stemorrhages	0
Syssphinx	0
Thaelia	0
Thagona	0
Thalassodes	0
Theretra	24.5304
Therinia	0
Thyatira	0
Titaea	0
Trichopisthia	0
Trosia	0
Xylophanes	19.6682
Zale	0
Zanola	0
